# Comparative Analysis of Emerging B.1.1.7+E484K SARS-CoV-2 isolates from Pennsylvania

**DOI:** 10.1101/2021.04.21.440801

**Authors:** Ahmed M. Moustafa, Colleen Bianco, Lidiya Denu, Azad Ahmed, Brandy Neide, John Everett, Shantan Reddy, Emilie Rabut, Jasmine Deseignora, Michael D. Feldman, Kyle G. Rodino, Frederic Bushman, Rebecca M. Harris, Josh Chang Mell, Paul J. Planet

## Abstract

Rapid whole genome sequencing of SARS-CoV-2 has presented the ability to detect new emerging variants of concern in near real time. Here we report the genome of a virus isolated in Pennsylvania in March 2021 that was identified as lineage B.1.1.7 (VOC-202012/01) that also harbors the E484K spike mutation, which has been shown to promote “escape” from neutralizing antibodies *in vitro*. We compare this sequence to the only 5 other B.1.1.7+E484K genomes from Pennsylvania, all of which were isolated in mid March. Beginning in February 2021, only a small number (n=60) of isolates with this profile have been detected in the US, and only a total of 253 have been reported globally (first in the UK in December 2020). Comparative genomics of all currently available high coverage B.1.1.7+E484K genomes (n=235) available on GISAID suggested the existence of 7 distinct groups or clonal complexes (CC; as defined by GNUVID) bearing the E484K mutation raising the possibility of 7 independent acquisitions of the E484K spike mutation in each background. Phylogenetic analysis suggested the presence of at least 3 distinct clades of B.1.1.7+E484K circulating in the US, with the Pennsylvanian isolates belonging to two distinct clades. Increased genomic surveillance will be crucial for detection of emerging variants of concern that can escape natural and vaccine induced immunity.
