## Supplementary Table 1 for "Comparative Analysis of Emerging B.1.1.7+E484K SARS-CoV-2 isolates from Pennsylvania"

### Sheet: GNUVID_results_20210418_072310
Sequence ID	GNUVID DB Version	ORF1ab	Surface_glycoprotein	ORF3a	Envelope_protein	Membrane_glycoprotein	ORF6	ORF7a	ORF8	Nucleocapsid_phosphoprotein	ORF10	Exact ST	First country seen	First date seen	Last country seen	Last date seen	CC	probability	Variant of Concern	Quality Check	Date
hCoV-19/England/ALDP-1279207/2021|EPI_ISL_1018343|2021-02-09	2021-01-06	Novel	12807	1	1	72	196	1	760	6637	1	Novel	NA	NA	NA	NA	49676	0.6	B.1.1.7	passed	2021-02-09
hCoV-19/Netherlands/UT-RIVM-12844/2021|EPI_ISL_1020302|2021-02-03	2021-01-06	Novel	12807	1	1	72	1	1	760	6637	1	Novel	NA	NA	NA	NA	49676	0.7	B.1.1.7	passed	2021-02-03
hCoV-19/England/ALDP-128E982/2021|EPI_ISL_1045160|2021-02-11	2021-01-06	Novel	12807	1	1	72	1	1	760	None	1	None	NA	NA	NA	NA	49676	0.9	B.1.1.7	passed	2021-02-11
hCoV-19/England/MILK-128157C/2021|EPI_ISL_1045593|2021-02-06	2021-01-06	None	12807	1	1	72	1	1	760	6637	1	None	NA	NA	NA	NA	49676	0.7	B.1.1.7	passed	2021-02-06
hCoV-19/England/CAMC-11D4256/2021|EPI_ISL_1047721|2021-01-30	2021-01-06	None	12807	1	1	1	1	206	760	3657	1	None	NA	NA	NA	NA	46649	1	B.1.1.7	passed	2021-01-30
hCoV-19/USA/OR-OHSU-PHL00037/2021|EPI_ISL_1055380|2021-02-06	2021-01-06	Novel	12807	1	1	1	1	1	900	Novel	1	Novel	NA	NA	NA	NA	58534	1	B.1.1.7	passed	2021-02-06
hCoV-19/England/QEUH-12B7689/2021|EPI_ISL_1069921|2021-02-16	2021-01-06	Novel	12807	1	1	1	1	688	760	Novel	1	Novel	NA	NA	NA	NA	45062	0.9	B.1.1.7	passed	2021-02-16
hCoV-19/Netherlands/UT-RIVM-13864/2021|EPI_ISL_1089490|2021-02-04	2021-01-06	Novel	12807	1	1	72	1	1	760	6637	1	Novel	NA	NA	NA	NA	49676	0.7	B.1.1.7	passed	2021-02-04
hCoV-19/England/ALDP-130C37E/2021|EPI_ISL_1100238|2021-02-19	2021-01-06	Novel	12807	1	1	1	1	1	900	3657	1	Novel	NA	NA	NA	NA	58534	1	B.1.1.7	passed	2021-02-19
hCoV-19/England/ALDP-1306B12/2021|EPI_ISL_1100560|2021-02-20	2021-01-06	Novel	12807	1	1	72	1	1	760	6637	1	Novel	NA	NA	NA	NA	49676	0.9	B.1.1.7	passed	2021-02-20
hCoV-19/England/ALDP-12EA984/2021|EPI_ISL_1101487|2021-02-18	2021-01-06	Novel	12807	1	1	1	1	688	760	Novel	1	Novel	NA	NA	NA	NA	45062	0.9	B.1.1.7	passed	2021-02-18
hCoV-19/England/LIVE-DFB593/2021|EPI_ISL_1104425|2021-02-09	2021-01-06	None	None	1	1	72	1	1	760	None	1	None	NA	NA	NA	NA	49676	0.9	B.1.1.7	passed	2021-02-09
hCoV-19/England/PHWC-4CAF4D/2021|EPI_ISL_1105933|2021-02-10	2021-01-06	None	None	3133	1	1	1	1	1311	3657	10	None	NA	NA	NA	NA	49676	1	B.1.1.7	passed	2021-02-10
hCoV-19/England/ALDP-12F8798/2021|EPI_ISL_1114929|2021-02-18	2021-01-06	Novel	12807	1	1	1	1	688	760	Novel	1	Novel	NA	NA	NA	NA	45062	0.9	B.1.1.7	passed	2021-02-18
hCoV-19/Portugal/PT3566/2021|EPI_ISL_1116781|2021-02-07	2021-01-06	Novel	None	116	20	1	1	1	760	3657	1	None	NA	NA	NA	NA	49676	1	B.1.1.7	passed	2021-02-07
hCoV-19/USA/NY-PRL-2021_03_01_00E03/2021|EPI_ISL_1172424|2021-02-26	2021-01-06	Novel	12807	635	1	1	1	1	760	3657	1	Novel	NA	NA	NA	NA	57630	1	B.1.1.7	passed	2021-02-26
hCoV-19/USA/NY-PRL-2021_03_01_00J22/2021|EPI_ISL_1172481|2021-02-26	2021-01-06	None	Novel	1681	1	1	Novel	1	900	3657	1	None	NA	NA	NA	NA	58534	0.5	B.1.1.7	passed	2021-02-26
hCoV-19/USA/NY-PRL-2021_03_05_00K17/2021|EPI_ISL_1173118|2021-03-02	2021-01-06	Novel	Novel	1681	1	1	1	1	760	3657	1	Novel	NA	NA	NA	NA	45062	0.3	B.1.1.7	passed	2021-03-02
hCoV-19/England/QEUH-13293E4/2021|EPI_ISL_1174049|2021-02-24	2021-01-06	Novel	Novel	1	108	1	1	333	760	3657	1	Novel	NA	NA	NA	NA	46649	1	B.1.1.7	passed	2021-02-24
hCoV-19/England/QEUH-12FCEAE/2021|EPI_ISL_1175868|2021-02-21	2021-01-06	Novel	12807	1	1	1	1	688	760	3657	1	Novel	NA	NA	NA	NA	45062	1	B.1.1.7	passed	2021-02-21
hCoV-19/England/ALDP-12C5266/2021|EPI_ISL_1176993|2021-02-15	2021-01-06	None	None	1	1	72	1	1	760	6637	1	None	NA	NA	NA	NA	49676	0.9	B.1.1.7	passed	2021-02-15
hCoV-19/England/ALDP-1366BC5/2021|EPI_ISL_1186598|2021-02-26	2021-01-06	Novel	12807	1	1	1	1	688	760	3657	1	Novel	NA	NA	NA	NA	45062	1	B.1.1.7	passed	2021-02-26
hCoV-19/England/ALDP-1366D1A/2021|EPI_ISL_1186739|2021-02-26	2021-01-06	Novel	None	1	1	1	1	688	760	3657	1	None	NA	NA	NA	NA	45062	1	B.1.1.7	passed	2021-02-26
hCoV-19/England/ALDP-134D58A/2021|EPI_ISL_1189089|2021-02-23	2021-01-06	Novel	Novel	1	1	1	1	1	760	5761	1	Novel	NA	NA	NA	NA	46649	0.8	B.1.1.7	passed	2021-02-23
hCoV-19/England/ALDP-136DBBF/2021|EPI_ISL_1205714|2021-03-01	2021-01-06	Novel	12807	1	1	72	1	499	760	6637	1	Novel	NA	NA	NA	NA	49676	0.5	B.1.1.7	passed	2021-03-01
hCoV-19/England/ALDP-136DB0A/2021|EPI_ISL_1205721|2021-03-01	2021-01-06	Novel	12807	1	1	72	1	1	760	6637	1	Novel	NA	NA	NA	NA	49676	0.9	B.1.1.7	passed	2021-03-01
hCoV-19/England/CAMC-13402F9/2021|EPI_ISL_1206501|2021-02-17	2021-01-06	59914	Novel	1	1	72	1	1	760	6637	1	Novel	NA	NA	NA	NA	49676	0.9	B.1.1.7	passed	2021-02-17
hCoV-19/England/ALDP-13630D8/2021|EPI_ISL_1207256|2021-02-26	2021-01-06	Novel	12807	1	1	72	1	1	760	6637	1	Novel	NA	NA	NA	NA	49676	0.9	B.1.1.7	passed	2021-02-26
hCoV-19/Germany/TH-RKI-I-028847/2021|EPI_ISL_1211960|2021-02-26	2021-01-06	Novel	Novel	1	1	1	1	1	900	Novel	1	Novel	NA	NA	NA	NA	58534	0.6	B.1.1.7	passed	2021-02-26
hCoV-19/Netherlands/NH-RIVM-16007/2021|EPI_ISL_1232682|2021-02-21	2021-01-06	Novel	12807	1	1	72	1	1	760	6637	1	Novel	NA	NA	NA	NA	49676	0.7	B.1.1.7	passed	2021-02-21
hCoV-19/USA/NC-UNC-0380/2021|EPI_ISL_1240901|2021-02-25	2021-01-06	Novel	Novel	635	1	1	1	1	760	Novel	1	Novel	NA	NA	NA	NA	46649	0.5	B.1.1.7	passed	2021-02-25
hCoV-19/England/QEUH-1374FE6/2021|EPI_ISL_1245353|2021-03-03	2021-01-06	Novel	12807	1	1	1	1	688	760	3657	1	Novel	NA	NA	NA	NA	45062	1	B.1.1.7	passed	2021-03-03
hCoV-19/England/CAMC-13231C2/2021|EPI_ISL_1246231|2021-02-20	2021-01-06	Novel	Novel	1	1	Novel	1	1	760	3657	1	Novel	NA	NA	NA	NA	46649	0.9	B.1.1.7	passed	2021-02-20
hCoV-19/England/BRIS-262565/2021|EPI_ISL_1247469|2021-02-17	2021-01-06	Novel	12807	1	1	72	1	1	760	6637	1	Novel	NA	NA	NA	NA	49676	1	B.1.1.7	passed	2021-02-17
hCoV-19/England/BRIS-262626/2021|EPI_ISL_1247474|2021-02-17	2021-01-06	None	12807	1	1	72	1	206	760	6637	1	None	NA	NA	NA	NA	49676	1	B.1.1.7	passed	2021-02-17
hCoV-19/England/MILK-12C6793/2021|EPI_ISL_1248566|2021-02-16	2021-01-06	None	12807	1	1	72	1	1	760	6637	1	None	NA	NA	NA	NA	46649	0.5	B.1.1.7	passed	2021-02-16
hCoV-19/USA/NY-PRL-03_10_00K08/2021|EPI_ISL_1258584|2021-03-08	2021-01-06	Novel	12807	635	1	1	1	1	760	3657	1	Novel	NA	NA	NA	NA	57630	1	B.1.1.7	passed	2021-03-08
hCoV-19/France/IDF-IPP04986/2021|EPI_ISL_1263057|2021-03-02	2021-01-06	Novel	12807	120	1	1	1	1	900	3657	1	Novel	NA	NA	NA	NA	58534	0.9	B.1.1.7	passed	2021-03-02
hCoV-19/England/QEUH-13BFBBE/2021|EPI_ISL_1275490|2021-03-09	2021-01-06	Novel	12807	1	1	1	1	688	760	Novel	1	Novel	NA	NA	NA	NA	45062	0.9	B.1.1.7	passed	2021-03-09
hCoV-19/England/QEUH-13BFDC7/2021|EPI_ISL_1275545|2021-03-09	2021-01-06	Novel	12807	1	1	1	1	688	760	Novel	1	Novel	NA	NA	NA	NA	45062	0.9	B.1.1.7	passed	2021-03-09
hCoV-19/England/QEUH-13A868A/2021|EPI_ISL_1276592|2021-03-07	2021-01-06	Novel	Novel	1	1	1	1	688	760	3657	1	Novel	NA	NA	NA	NA	45062	1	B.1.1.7	passed	2021-03-07
hCoV-19/Germany/BB-RKI-I-038813/2021|EPI_ISL_1285174|2021-03-08	2021-01-06	Novel	Novel	635	1	1	1	1	Novel	3657	1	Novel	NA	NA	NA	NA	57630	1	B.1.1.7	passed	2021-03-08
hCoV-19/Germany/BB-RKI-I-038814/2021|EPI_ISL_1285175|2021-03-07	2021-01-06	Novel	None	635	1	1	1	1	None	3657	1	None	NA	NA	NA	NA	57630	1	B.1.1.7	passed	2021-03-07
hCoV-19/Netherlands/UT-RIVM-16606/2021|EPI_ISL_1289022|2021-03-02	2021-01-06	Novel	12807	1	1	72	1	1	760	6637	1	Novel	NA	NA	NA	NA	49676	0.7	B.1.1.7	passed	2021-03-02
hCoV-19/Netherlands/UT-RIVM-16662/2021|EPI_ISL_1289029|2021-03-02	2021-01-06	Novel	12807	1	1	72	1	1	760	6637	1	Novel	NA	NA	NA	NA	49676	0.7	B.1.1.7	passed	2021-03-02
hCoV-19/Poland/0146WSN2021_wsseol/2021|EPI_ISL_1300730|2021-03-11	2021-01-06	Novel	Novel	1	1	1	1	1	760	Novel	1	Novel	NA	NA	NA	NA	46649	1	B.1.1.7	passed	2021-03-11
hCoV-19/USA/NY-MSHSPSP-PV27616/2021|EPI_ISL_1300810|2021-02-07	2021-01-06	Novel	Novel	1	1	1	1	1	900	3657	1	Novel	NA	NA	NA	NA	58534	1	B.1.1.7	passed	2021-02-07
hCoV-19/USA/NY-PRL-2021_03_15_01A02/2021|EPI_ISL_1306750|2021-03-13	2021-01-06	Novel	Novel	635	1	1	7	1	760	3657	1	Novel	NA	NA	NA	NA	57630	0.5	B.1.1.7	passed	2021-03-13
hCoV-19/England/ALDP-1315C59/2021|EPI_ISL_1308159|2021-02-21	2021-01-06	None	None	1	1	1	1	688	760	Novel	1	None	NA	NA	NA	NA	45062	0.8	B.1.1.7	passed	2021-02-21
hCoV-19/England/ALDP-1315DCF/2021|EPI_ISL_1308177|2021-02-21	2021-01-06	Novel	Novel	1	1	1	1	688	760	Novel	1	Novel	NA	NA	NA	NA	45062	0.9	B.1.1.7	passed	2021-02-21
hCoV-19/USA/CT-JAX-JAX000245/2021|EPI_ISL_1315160|2021-03-12	2021-01-06	Novel	12807	1480	1	1	1	1	900	3657	1	Novel	NA	NA	NA	NA	58534	1	B.1.1.7	passed	2021-03-12
hCoV-19/Ireland/CW-NVRL-t21IRL41854/2021|EPI_ISL_1323808|2021-02-23	2021-01-06	Novel	Novel	635	1	Novel	1	206	760	3657	1	Novel	NA	NA	NA	NA	57630	1	B.1.1.7	passed	2021-02-23
hCoV-19/England/MILK-13E335F/2021|EPI_ISL_1325124|2021-03-13	2021-01-06	Novel	Novel	1	1	1	1	1	760	6171	1	Novel	NA	NA	NA	NA	46649	1	B.1.1.7	passed	2021-03-13
hCoV-19/England/CAMC-13D42DC/2021|EPI_ISL_1327536|2021-03-18	2021-01-06	None	12807	1	1	1	1	175	760	3657	1	None	NA	NA	NA	NA	45062	0.7	B.1.1.7	passed	2021-03-18
hCoV-19/England/QEUH-13098AF/2021|EPI_ISL_1333216|2021-02-21	2021-01-06	None	12807	1	1	72	1	1	760	6637	1	None	NA	NA	NA	NA	46649	0.7	B.1.1.7	passed	2021-02-21
hCoV-19/England/QEUH-1309881/2021|EPI_ISL_1333236|2021-02-21	2021-01-06	Novel	12807	1	1	72	1	1	760	6637	1	Novel	NA	NA	NA	NA	49676	0.9	B.1.1.7	passed	2021-02-21
hCoV-19/England/CAMC-135A98E/2021|EPI_ISL_1333819|2021-02-09	2021-01-06	Novel	12807	1	1	72	1	1	760	6637	1	Novel	NA	NA	NA	NA	49676	0.9	B.1.1.7	passed	2021-02-09
hCoV-19/England/CAMC-132372A/2021|EPI_ISL_1333966|2021-02-23	2021-01-06	Novel	12807	1	1	72	1	1	760	6637	1	Novel	NA	NA	NA	NA	49676	0.9	B.1.1.7	passed	2021-02-23
hCoV-19/England/QEUH-1353BBC/2021|EPI_ISL_1334058|2021-02-26	2021-01-06	Novel	12807	1	1	1	1	688	760	3657	1	Novel	NA	NA	NA	NA	45062	1	B.1.1.7	passed	2021-02-26
hCoV-19/England/QEUH-1353E95/2021|EPI_ISL_1334074|2021-02-26	2021-01-06	Novel	12807	1	1	1	1	688	760	3657	1	Novel	NA	NA	NA	NA	45062	1	B.1.1.7	passed	2021-02-26
hCoV-19/Poland/PL_P83/2021|EPI_ISL_1340956|2021-03-09	2021-01-06	Novel	Novel	443	1	1	1	1	900	3657	1	Novel	NA	NA	NA	NA	58534	1	B.1.1.7	passed	2021-03-09
hCoV-19/England/ALDP-13FF824/2021|EPI_ISL_1342703|2021-03-15	2021-01-06	Novel	Novel	1	1	1	1	1	760	3657	1	Novel	NA	NA	NA	NA	46649	1	B.1.1.7	passed	2021-03-15
hCoV-19/France/IDF-IPP05174/2021|EPI_ISL_1381817|2021-03-09	2021-01-06	Novel	12807	1	1	1	1	1	1112	3657	79	Novel	NA	NA	NA	NA	67441	1	B.1.1.7	passed	2021-03-09
hCoV-19/USA/NY-PRL-2021_03_22_01D03/2021|EPI_ISL_1385215|2021-03-20	2021-01-06	Novel	Novel	1681	1	1	Novel	1	900	Novel	1	Novel	NA	NA	NA	NA	255	0.2	No	passed	2021-03-20
hCoV-19/France/HDF-IPP06027/2021|EPI_ISL_1389320|2021-03-15	2021-01-06	Novel	Novel	1	1	1	1	1	1112	3657	1	Novel	NA	NA	NA	NA	67441	1	B.1.1.7	passed	2021-03-15
hCoV-19/USA/NY-Wadsworth-21028859-01/2021|EPI_ISL_1397670|2021-03-01	2021-01-06	Novel	Novel	1	1	255	1	1	760	Novel	1	Novel	NA	NA	NA	NA	46649	0.9	B.1.1.7	passed	2021-03-01
hCoV-19/USA/NY-Wadsworth-21028862-01/2021|EPI_ISL_1397673|2021-03-01	2021-01-06	None	12807	Novel	1	1	1	1	760	3657	1	None	NA	NA	NA	NA	57630	1	B.1.1.7	passed	2021-03-01
hCoV-19/Italy/EMR-099437-009-01/2021|EPI_ISL_1404435|2021-03-18	2021-01-06	Novel	Novel	1	1	1	1	1	Novel	3657	1	Novel	NA	NA	NA	NA	45062	0.6	B.1.1.7	passed	2021-03-18
hCoV-19/France/IDF-HMN-21032110290/2021|EPI_ISL_1404459|2021-03-09	2021-01-06	Novel	12807	1	1	1	1	1	None	6682	79	None	NA	NA	NA	NA	45062	0.4	B.1.1.7	passed	2021-03-09
hCoV-19/England/CAMC-141BE98/2021|EPI_ISL_1410170|2021-03-18	2021-01-06	None	12807	None	1	1	1	Novel	760	3657	1	None	NA	NA	NA	NA	45062	1	B.1.1.7	passed	2021-03-18
hCoV-19/England/ALDP-143F317/2021|EPI_ISL_1410622|2021-03-21	2021-01-06	Novel	12807	1	1	1	1	1	760	3657	1	Novel	NA	NA	NA	NA	49676	0.7	B.1.1.7	passed	2021-03-21
hCoV-19/England/MILK-1440692/2021|EPI_ISL_1411717|2021-03-21	2021-01-06	55701	12807	Novel	1	103	1	1	760	3657	1	Novel	NA	NA	NA	NA	46649	1	B.1.1.7	passed	2021-03-21
hCoV-19/England/MILK-1440AA5/2021|EPI_ISL_1411771|2021-03-21	2021-01-06	55701	12807	Novel	1	103	1	1	760	3657	1	Novel	NA	NA	NA	NA	46649	1	B.1.1.7	passed	2021-03-21
hCoV-19/England/MILK-1419207/2021|EPI_ISL_1415939|2021-03-18	2021-01-06	Novel	Novel	Novel	1	1	1	1	760	3657	1	Novel	NA	NA	NA	NA	45062	0.7	B.1.1.7	passed	2021-03-18
hCoV-19/England/MILK-14194E3/2021|EPI_ISL_1415951|2021-03-18	2021-01-06	Novel	Novel	Novel	1	1	1	1	760	3657	1	Novel	NA	NA	NA	NA	45062	0.7	B.1.1.7	passed	2021-03-18
hCoV-19/Sweden/75682552R9/2021|EPI_ISL_1417738|2021-02-22	2021-01-06	Novel	12807	1	1	Novel	1	1	760	3657	Novel	Novel	NA	NA	NA	NA	45062	0.7	B.1.1.7	passed	2021-02-22
hCoV-19/Sweden/75682397R9/2021|EPI_ISL_1417975|2021-02-22	2021-01-06	Novel	12807	58	1	17	1	1	900	Novel	34	Novel	NA	NA	NA	NA	45062	0.9	B.1.1.7	passed	2021-02-22
hCoV-19/USA/NJ-CDC-LC0023856/2021|EPI_ISL_1422066|2021-02-24	2021-01-06	Novel	Novel	635	1	1	1	1	760	3657	1	Novel	NA	NA	NA	NA	57630	0.9	B.1.1.7	passed	2021-02-24
hCoV-19/Germany/NW-RKI-I-053867/2021|EPI_ISL_1437372|2021-03-05	2021-01-06	None	None	None	None	1	Novel	1	900	Novel	1	None	NA	NA	NA	NA	58534	1	B.1.1.7	passed	2021-03-05
hCoV-19/Germany/NW-RKI-I-055597/2021|EPI_ISL_1439178|2021-03-20	2021-01-06	None	Novel	1	1	1	1	1	None	Novel	1	None	NA	NA	NA	NA	45062	0.6	B.1.1.7	passed	2021-03-20
hCoV-19/Italy/CAM-TIGEM-IZSM-COLLI-6659/2021|EPI_ISL_1447794|2021-03-17	2021-01-06	None	Novel	1	1	53	1	1	760	Novel	1	None	NA	NA	NA	NA	46649	0.7	B.1.1.7	passed	2021-03-17
hCoV-19/Netherlands/UT-RIVM-20214/2021|EPI_ISL_1455912|2021-03-08	2021-01-06	Novel	12807	1	1	72	1	1	760	6637	1	Novel	NA	NA	NA	NA	49676	0.7	B.1.1.7	passed	2021-03-08
hCoV-19/England/MILK-14726B5/2021|EPI_ISL_1468017|2021-03-23	2021-01-06	55701	None	Novel	1	103	1	1	760	3657	1	None	NA	NA	NA	NA	46649	1	B.1.1.7	passed	2021-03-23
hCoV-19/Sweden/SUS0000448/2021|EPI_ISL_1468482|2021-03-19	2021-01-06	None	Novel	None	1	1	6	None	900	3657	1	None	NA	NA	NA	NA	58534	0.9	B.1.1.7	passed	2021-03-19
hCoV-19/USA/FL-CDC-STM-000030816/2021|EPI_ISL_1480225|2021-03-06	2021-01-06	Novel	Novel	1	1	1	1	1	760	3657	1	Novel	NA	NA	NA	NA	46649	1	B.1.1.7	passed	2021-03-06
hCoV-19/England/QEUH-1499506/2021|EPI_ISL_1486118|2021-03-28	2021-01-06	Novel	12807	Novel	1	103	1	1	760	3657	1	Novel	NA	NA	NA	NA	46649	1	B.1.1.7	passed	2021-03-28
hCoV-19/England/MILK-148A32C/2021|EPI_ISL_1487655|2021-03-26	2021-01-06	55701	12807	Novel	1	103	1	1	760	3657	1	Novel	NA	NA	NA	NA	46649	1	B.1.1.7	passed	2021-03-26
hCoV-19/England/ALDP-1478312/2021|EPI_ISL_1488119|2021-03-25	2021-01-06	55701	12807	Novel	1	Novel	1	1	760	3657	1	Novel	NA	NA	NA	NA	46649	1	B.1.1.7	passed	2021-03-25
hCoV-19/Poland/PL-P946/2021|EPI_ISL_1497724|2021-03-22	2021-01-06	Novel	12807	1	1	Novel	1	1	760	3657	1	Novel	NA	NA	NA	NA	45062	1	B.1.1.7	passed	2021-03-22
hCoV-19/Poland/PL-P1078/2021|EPI_ISL_1499206|2021-03-15	2021-01-06	Novel	Novel	1	1	1	1	1	900	3657	1	Novel	NA	NA	NA	NA	58534	1	B.1.1.7	passed	2021-03-15
hCoV-19/England/ALDP-14B0071/2021|EPI_ISL_1504129|2021-03-31	2021-01-06	Novel	Novel	Novel	1	1	1	1	760	3657	1	Novel	NA	NA	NA	NA	45062	0.7	B.1.1.7	passed	2021-03-31
hCoV-19/England/ALDP-14AFB74/2021|EPI_ISL_1504295|2021-03-31	2021-01-06	Novel	Novel	Novel	1	1	1	1	760	3657	1	Novel	NA	NA	NA	NA	45062	0.7	B.1.1.7	passed	2021-03-31
hCoV-19/France/IDF-IPP07340/2021|EPI_ISL_1517094|2021-03-23	2021-01-06	Novel	12807	1	1	1	1	1	900	3657	1	Novel	NA	NA	NA	NA	58534	1	B.1.1.7	passed	2021-03-23
hCoV-19/France/IDF-IPP07562/2021|EPI_ISL_1517226|2021-03-22	2021-01-06	None	Novel	1	1	1	1	1	900	3657	1	None	NA	NA	NA	NA	58534	1	B.1.1.7	passed	2021-03-22
hCoV-19/France/IDF-IPP07563/2021|EPI_ISL_1517227|2021-03-22	2021-01-06	Novel	12807	1	1	1	1	1	900	3657	1	Novel	NA	NA	NA	NA	58534	1	B.1.1.7	passed	2021-03-22
hCoV-19/USA/OR-MAP000321/2021|EPI_ISL_1531761|2021-03-29	2021-01-06	Novel	Novel	1	1	1	1	1	760	3657	1	Novel	NA	NA	NA	NA	46649	1	B.1.1.7	passed	2021-03-29
hCoV-19/Sweden/SUS0000526/2021|EPI_ISL_1534045|2021-03-27	2021-01-06	Novel	Novel	1	1	1	6	None	900	3657	1	None	NA	NA	NA	NA	58534	0.6	B.1.1.7	passed	2021-03-27
hCoV-19/Sweden/SUS0000573/2021|EPI_ISL_1534092|2021-03-30	2021-01-06	None	Novel	1	1	1	6	219	None	3657	1	None	NA	NA	NA	NA	58534	0.6	B.1.1.7	passed	2021-03-30
hCoV-19/Turkey/HSGM-33/2021|EPI_ISL_1534527|2021-03-16	2021-01-06	Novel	Novel	1	1	1	1	1	Novel	3657	1	Novel	NA	NA	NA	NA	46649	0.6	B.1.1.7	passed	2021-03-16
hCoV-19/England/MILK-14CB90F/2021|EPI_ISL_1535235|2021-04-03	2021-01-06	None	Novel	Novel	1	1	1	1	760	3657	1	None	NA	NA	NA	NA	45062	0.7	B.1.1.7	passed	2021-04-03
hCoV-19/England/MILK-14CCEF0/2021|EPI_ISL_1535394|2021-04-02	2021-01-06	Novel	Novel	Novel	1	1	1	1	760	3657	1	Novel	NA	NA	NA	NA	45062	0.7	B.1.1.7	passed	2021-04-02
hCoV-19/England/MILK-14CD40C/2021|EPI_ISL_1535527|2021-04-04	2021-01-06	Novel	Novel	Novel	1	1	1	1	760	3657	1	Novel	NA	NA	NA	NA	45062	0.7	B.1.1.7	passed	2021-04-04
hCoV-19/England/ALDP-14C398F/2021|EPI_ISL_1535641|2021-04-02	2021-01-06	Novel	Novel	Novel	1	1	1	1	760	3657	1	Novel	NA	NA	NA	NA	45062	0.7	B.1.1.7	passed	2021-04-02
hCoV-19/England/ALDP-14C36E2/2021|EPI_ISL_1535771|2021-04-01	2021-01-06	Novel	Novel	Novel	1	1	1	1	760	3657	1	Novel	NA	NA	NA	NA	45062	0.7	B.1.1.7	passed	2021-04-01
hCoV-19/England/ALDP-14C6579/2021|EPI_ISL_1536308|2021-04-03	2021-01-06	Novel	Novel	Novel	1	1	1	1	760	3657	1	Novel	NA	NA	NA	NA	45062	0.7	B.1.1.7	passed	2021-04-03
hCoV-19/England/ALDP-14C6272/2021|EPI_ISL_1536532|2021-04-03	2021-01-06	Novel	Novel	Novel	1	1	1	1	760	3657	1	Novel	NA	NA	NA	NA	45062	0.7	B.1.1.7	passed	2021-04-03
hCoV-19/England/MILK-14C796D/2021|EPI_ISL_1536669|2021-04-03	2021-01-06	Novel	Novel	Novel	1	1	1	1	760	3657	1	Novel	NA	NA	NA	NA	45062	0.7	B.1.1.7	passed	2021-04-03
hCoV-19/England/ALDP-14C91DC/2021|EPI_ISL_1536850|2021-04-04	2021-01-06	Novel	Novel	Novel	1	1	1	1	760	3657	1	Novel	NA	NA	NA	NA	45062	0.7	B.1.1.7	passed	2021-04-04
hCoV-19/England/ALDP-14C8FA6/2021|EPI_ISL_1537040|2021-04-04	2021-01-06	Novel	Novel	Novel	1	1	1	1	760	3657	1	Novel	NA	NA	NA	NA	45062	0.7	B.1.1.7	passed	2021-04-04
hCoV-19/USA/NY-PRL-2021_0405_02D15/2021|EPI_ISL_1542234|2021-04-02	2021-01-06	None	12807	635	1	1	1	1	760	Novel	1	None	NA	NA	NA	NA	57630	1	B.1.1.7	passed	2021-04-02
hCoV-19/England/BRIS-263E78/2021|EPI_ISL_1545801|2021-02-25	2021-01-06	Novel	12807	1	1	72	1	1	760	6637	1	Novel	NA	NA	NA	NA	49676	1	B.1.1.7	passed	2021-02-25
hCoV-19/USA/NJ-CDC-LC0028237/2021|EPI_ISL_1548232|2021-03-12	2021-01-06	Novel	Novel	635	1	1	1	1	760	3657	1	Novel	NA	NA	NA	NA	57630	0.8	B.1.1.7	passed	2021-03-12
hCoV-19/USA/FL-CDC-LC0029834/2021|EPI_ISL_1548676|2021-03-18	2021-01-06	Novel	Novel	812	1	1	1	1	760	Novel	1	Novel	NA	NA	NA	NA	46649	1	B.1.1.7	passed	2021-03-18
hCoV-19/USA/WV-CDC-LC0034449/2021|EPI_ISL_1549960|2021-03-18	2021-01-06	Novel	12807	1	1	1	1	208	760	3657	1	Novel	NA	NA	NA	NA	46649	1	B.1.1.7	passed	2021-03-18
hCoV-19/USA/FL-CDC-QDX23214975/2021|EPI_ISL_1552460|2021-03-23	2021-01-06	Novel	12807	192	1	1	1	1	900	3657	1	Novel	NA	NA	NA	NA	58534	1	B.1.1.7	passed	2021-03-23
hCoV-19/USA/FL-CDC-STM-000035440/2021|EPI_ISL_1553367|2021-03-13	2021-01-06	Novel	Novel	1	1	1	1	1	760	Novel	1	Novel	NA	NA	NA	NA	46649	0.8	B.1.1.7	passed	2021-03-13
hCoV-19/USA/FL-CDC-STM-000034618/2021|EPI_ISL_1554137|2021-03-12	2021-01-06	Novel	Novel	1	1	1	1	1	760	Novel	1	Novel	NA	NA	NA	NA	46649	0.9	B.1.1.7	passed	2021-03-12
hCoV-19/USA/FL-CDC-STM-000040476/2021|EPI_ISL_1554345|2021-03-18	2021-01-06	43325	12807	635	1	1	1	1	760	3657	1	Novel	NA	NA	NA	NA	57630	1	B.1.1.7	passed	2021-03-18
hCoV-19/USA/CA-CDC-STM-000040794/2021|EPI_ISL_1554495|2021-03-17	2021-01-06	Novel	12807	Novel	1	1	1	1	760	3657	1	Novel	NA	NA	NA	NA	57630	1	B.1.1.7	passed	2021-03-17
hCoV-19/USA/FL-CDC-STM-000040889/2021|EPI_ISL_1554512|2021-03-21	2021-01-06	Novel	12807	635	1	1	1	1	760	3657	1	Novel	NA	NA	NA	NA	57630	1	B.1.1.7	passed	2021-03-21
hCoV-19/USA/FL-CDC-FG-009909/2021|EPI_ISL_1555203|2021-03-12	2021-01-06	None	12807	635	1	1	1	1	760	3657	1	None	NA	NA	NA	NA	57630	1	B.1.1.7	passed	2021-03-12
hCoV-19/USA/FL-CDC-FG-011797/2021|EPI_ISL_1555522|2021-03-08	2021-01-06	None	12807	635	1	1	1	1	760	3657	1	None	NA	NA	NA	NA	57630	1	B.1.1.7	passed	2021-03-08
hCoV-19/USA/FL-CDC-FG-011916/2021|EPI_ISL_1555559|2021-03-08	2021-01-06	None	12807	635	1	1	1	1	760	3657	1	None	NA	NA	NA	NA	57630	1	B.1.1.7	passed	2021-03-08
hCoV-19/USA/FL-CDC-FG-014160/2021|EPI_ISL_1556044|2021-03-17	2021-01-06	None	Novel	1	1	1	1	1	760	Novel	1	None	NA	NA	NA	NA	46649	0.9	B.1.1.7	passed	2021-03-17
hCoV-19/USA/FL-CDC-FG-013327/2021|EPI_ISL_1556270|2021-03-18	2021-01-06	None	Novel	1	1	1	1	1	760	3657	1	None	NA	NA	NA	NA	46649	1	B.1.1.7	passed	2021-03-18
hCoV-19/Italy/CAM-AMES-68-85/2021|EPI_ISL_1558386|2021-03-18	2021-01-06	Novel	None	1	1	531	336	195	Novel	Novel	1	None	NA	NA	NA	NA	62415	0.3	B.1.1.7	passed	2021-03-18
hCoV-19/USA/FL-CDC-ASC210019190/2021|EPI_ISL_1561041|2021-03-24	2021-01-06	None	Novel	1	1	1	1	1	760	3657	1	None	NA	NA	NA	NA	46649	1	B.1.1.7	passed	2021-03-24
hCoV-19/USA/FL-CDC-ASC210009424/2021|EPI_ISL_1562092|2021-03-17	2021-01-06	Novel	Novel	1	1	1	1	195	760	3657	1	Novel	NA	NA	NA	NA	46649	1	B.1.1.7	passed	2021-03-17
hCoV-19/USA/NJ-CDC-ASC210011116/2021|EPI_ISL_1563386|2021-03-18	2021-01-06	Novel	12807	635	1	27	1	1	760	3657	1	Novel	NA	NA	NA	NA	57630	0.8	B.1.1.7	passed	2021-03-18
hCoV-19/Germany/BY-RKI-I-059506/2021|EPI_ISL_1563971|2021-03-21	2021-01-06	Novel	Novel	1	1	1	1	875	760	3657	1	Novel	NA	NA	NA	NA	45062	0.6	B.1.1.7	passed	2021-03-21
hCoV-19/England/ALDP-14D5823/2021|EPI_ISL_1564551|2021-04-06	2021-01-06	Novel	Novel	Novel	1	1	1	1	760	3657	1	Novel	NA	NA	NA	NA	45062	0.7	B.1.1.7	passed	2021-04-06
hCoV-19/England/ALDP-14D57BD/2021|EPI_ISL_1564656|2021-04-06	2021-01-06	Novel	Novel	Novel	1	1	1	1	760	3657	1	Novel	NA	NA	NA	NA	45062	0.7	B.1.1.7	passed	2021-04-06
hCoV-19/Germany/BY-RKI-I-059920/2021|EPI_ISL_1565471|2021-03-25	2021-01-06	Novel	Novel	1	1	1	1	875	900	3657	1	Novel	NA	NA	NA	NA	58534	0.8	B.1.1.7	passed	2021-03-25
hCoV-19/Germany/BY-RKI-I-060970/2021|EPI_ISL_1566469|2021-03-27	2021-01-06	Novel	12807	1	1	1	1	1	900	Novel	1	Novel	NA	NA	NA	NA	58534	1	B.1.1.7	passed	2021-03-27
hCoV-19/Germany/BY-RKI-I-060988/2021|EPI_ISL_1566487|2021-03-25	2021-01-06	Novel	12807	1	1	1	1	1	900	Novel	1	Novel	NA	NA	NA	NA	58534	1	B.1.1.7	passed	2021-03-25
hCoV-19/Germany/un-RKI-I-062718/2021|EPI_ISL_1568108|2021-03-26	2021-01-06	Novel	Novel	1	1	1	1	875	900	3657	1	Novel	NA	NA	NA	NA	58534	0.7	B.1.1.7	passed	2021-03-26
hCoV-19/Germany/BY-RKI-I-065260/2021|EPI_ISL_1570373|2021-03-19	2021-01-06	Novel	None	1	1	1	1	875	None	3657	1	None	NA	NA	NA	NA	58534	0.5	B.1.1.7	passed	2021-03-19
hCoV-19/Germany/BY-RKI-I-066850/2021|EPI_ISL_1571623|2021-03-30	2021-01-06	Novel	Novel	1	1	1	1	875	900	3657	1	Novel	NA	NA	NA	NA	58534	0.8	B.1.1.7	passed	2021-03-30
hCoV-19/Germany/RP-RKI-I-067248/2021|EPI_ISL_1572035|2021-03-26	2021-01-06	None	Novel	1	1	1	None	875	900	None	1	None	NA	NA	NA	NA	58534	0.7	B.1.1.7	passed	2021-03-26
hCoV-19/Germany/RP-RKI-I-067251/2021|EPI_ISL_1572037|2021-03-27	2021-01-06	None	None	None	1	1	1	875	900	None	1	None	NA	NA	NA	NA	58534	0.7	B.1.1.7	passed	2021-03-27
hCoV-19/Germany/BY-RKI-I-070292/2021|EPI_ISL_1574410|2021-04-01	2021-01-06	None	12807	1	1	1	1	1	900	3657	1	None	NA	NA	NA	NA	58534	1	B.1.1.7	passed	2021-04-01
hCoV-19/Germany/BY-RKI-I-070389/2021|EPI_ISL_1574502|2021-04-02	2021-01-06	Novel	Novel	1	1	1	1	875	900	3657	1	Novel	NA	NA	NA	NA	58534	0.8	B.1.1.7	passed	2021-04-02
hCoV-19/Germany/BY-RKI-I-070531/2021|EPI_ISL_1574635|2021-04-02	2021-01-06	None	None	1	1	1	1	None	900	Novel	1	None	NA	NA	NA	NA	58534	1	B.1.1.7	passed	2021-04-02
hCoV-19/Germany/BY-RKI-I-070546/2021|EPI_ISL_1574650|2021-04-02	2021-01-06	Novel	Novel	1	1	1	1	875	900	3657	1	Novel	NA	NA	NA	NA	58534	0.8	B.1.1.7	passed	2021-04-02
hCoV-19/USA/PA-CDC-STM-000042815/2021|EPI_ISL_1575645|2021-03-23	2021-01-06	Novel	12807	1	1	1	1	208	760	3657	1	Novel	NA	NA	NA	NA	46649	1	B.1.1.7	passed	2021-03-23
hCoV-19/USA/PA-CDC-STM-000041992/2021|EPI_ISL_1575849|2021-03-23	2021-01-06	Novel	12807	775	1	1	1	208	760	3657	1	Novel	NA	NA	NA	NA	46649	1	B.1.1.7	passed	2021-03-23
hCoV-19/USA/PA-CDC-STM-000042282/2021|EPI_ISL_1576144|2021-03-22	2021-01-06	None	12807	1	1	1	1	208	760	3657	1	None	NA	NA	NA	NA	46649	1	B.1.1.7	passed	2021-03-22
hCoV-19/USA/PA-CDC-STM-000044748/2021|EPI_ISL_1581406|2021-03-27	2021-01-06	Novel	12807	1	1	1	1	208	760	3657	1	Novel	NA	NA	NA	NA	46649	1	B.1.1.7	passed	2021-03-27
hCoV-19/USA/CA-CDC-QDX23356637/2021|EPI_ISL_1582032|2021-03-26	2021-01-06	Novel	12807	Novel	1	1	1	1	760	3657	1	Novel	NA	NA	NA	NA	57630	1	B.1.1.7	passed	2021-03-26
hCoV-19/USA/NJ-CDC-QDX23396252/2021|EPI_ISL_1582107|2021-03-28	2021-01-06	Novel	12807	Novel	1	1	1	1	760	3657	1	Novel	NA	NA	NA	NA	57630	1	B.1.1.7	passed	2021-03-28
hCoV-19/France/BRE-IPP08194/2021|EPI_ISL_1583042|2021-03-27	2021-01-06	Novel	12807	120	1	1	1	1	900	3657	1	Novel	NA	NA	NA	NA	58534	0.9	B.1.1.7	passed	2021-03-27
hCoV-19/Austria/CeMM6574/2021|EPI_ISL_1583457|2021-03-09	2021-01-06	Novel	12807	1	1	1	1	1	900	Novel	1	Novel	NA	NA	NA	NA	58534	0.7	B.1.1.7	passed	2021-03-09
hCoV-19/USA/MI-UM-S768053/2021|EPI_ISL_1585913|2021-03-27	2021-01-06	Novel	Novel	1	1	1	1	1	760	3657	1	Novel	NA	NA	NA	NA	46649	1	B.1.1.7	passed	2021-03-27
hCoV-19/USA/TX-CDC-STM-000044844/2021|EPI_ISL_1592444|2021-03-27	2021-01-06	Novel	Novel	1	1	1	1	2	760	Novel	1	Novel	NA	NA	NA	NA	46649	1	B.1.1.7	passed	2021-03-27
hCoV-19/USA/FL-CDC-STM-000044978/2021|EPI_ISL_1592565|2021-03-26	2021-01-06	Novel	12807	Novel	1	1	1	1	760	3657	1	Novel	NA	NA	NA	NA	57630	1	B.1.1.7	passed	2021-03-26
hCoV-19/Czech_Republic/NRL_4763/2021|EPI_ISL_1593839|2021-03-16	2021-01-06	None	12807	1	1	1	1	1	Novel	Novel	1	None	NA	NA	NA	NA	45062	0.9	B.1.1.7	passed	2021-03-16
hCoV-19/France/PDL-IPP08546/2021|EPI_ISL_1594447|2021-03-30	2021-01-06	Novel	12807	1	1	1	1	1	900	3657	1	Novel	NA	NA	NA	NA	58534	1	B.1.1.7	passed	2021-03-30
hCoV-19/Netherlands/NB-RIVM-23125/2021|EPI_ISL_1596007|2021-03-21	2021-01-06	Novel	Novel	1	1	1	1	1	900	Novel	1	Novel	NA	NA	NA	NA	58534	1	B.1.1.7	passed	2021-03-21
hCoV-19/Netherlands/NB-RIVM-24001/2021|EPI_ISL_1596882|2021-03-30	2021-01-06	Novel	Novel	1	1	1	1	1	Novel	Novel	1	Novel	NA	NA	NA	NA	58534	0.6	B.1.1.7	passed	2021-03-30
hCoV-19/Netherlands/NB-RIVM-24036/2021|EPI_ISL_1596917|2021-03-30	2021-01-06	Novel	Novel	1	1	1	1	1	900	Novel	1	Novel	NA	NA	NA	NA	58534	1	B.1.1.7	passed	2021-03-30
hCoV-19/Switzerland/TI-ETHZ-550311/2020|EPI_ISL_1598498|2021-03-25	2021-01-06	Novel	Novel	1	1	1	1	1	760	6624	1	Novel	NA	NA	NA	NA	45062	1	B.1.1.7	passed	2021-03-25
hCoV-19/Slovakia/UVZ_PL9_G10_8055/2021|EPI_ISL_1599263|2021-03-29	2021-01-06	None	None	1	1	1	1	875	900	3657	1	None	NA	NA	NA	NA	58534	0.4	B.1.1.7	passed	2021-03-29
hCoV-19/Slovakia/UVZ_PL9_H10_8056/2021|EPI_ISL_1599264|2021-03-29	2021-01-06	Novel	None	1	1	1	1	875	900	3657	1	None	NA	NA	NA	NA	58534	0.4	B.1.1.7	passed	2021-03-29
hCoV-19/Sweden/SE00349281/2021|EPI_ISL_1603155|2021-03-13	2021-01-06	Novel	Novel	1	1	1	1	1	900	3657	1	Novel	NA	NA	NA	NA	58534	1	B.1.1.7	passed	2021-03-13
hCoV-19/Sweden/4011198264/2021|EPI_ISL_1603909|2021-03-10	2021-01-06	Novel	12807	1	1	1	1	1	900	3657	1	Novel	NA	NA	NA	NA	58534	1	B.1.1.7	passed	2021-03-10
hCoV-19/Sweden/4011443064/2021|EPI_ISL_1604246|2021-03-11	2021-01-06	None	12807	1	1	1	1	1	900	3657	1	None	NA	NA	NA	NA	58534	1	B.1.1.7	passed	2021-03-11
hCoV-19/Sweden/SE00364496/2021|EPI_ISL_1604766|2021-03-19	2021-01-06	None	Novel	1	1	1	6	1	900	3657	1	None	NA	NA	NA	NA	58534	0.9	B.1.1.7	passed	2021-03-19
hCoV-19/Sweden/SE00363731/2021|EPI_ISL_1605457|2021-03-19	2021-01-06	Novel	Novel	1	1	1	6	219	900	5756	1	Novel	NA	NA	NA	NA	58534	0.9	B.1.1.7	passed	2021-03-19
hCoV-19/Sweden/75721528R9/2021|EPI_ISL_1605765|2021-03-19	2021-01-06	Novel	12807	1	1	1	1	1	900	3657	1	Novel	NA	NA	NA	NA	58534	1	B.1.1.7	passed	2021-03-19
hCoV-19/Sweden/75727902R9/2021|EPI_ISL_1606419|2021-03-24	2021-01-06	Novel	12807	1	1	1	1	1	900	3657	1	Novel	NA	NA	NA	NA	58534	1	B.1.1.7	passed	2021-03-24
hCoV-19/Sweden/SE00369578/2021|EPI_ISL_1607160|2021-03-22	2021-01-06	Novel	Novel	1	1	1	6	219	900	3657	1	Novel	NA	NA	NA	NA	58534	0.9	B.1.1.7	passed	2021-03-22
hCoV-19/Sweden/SE00375652/2021|EPI_ISL_1607184|2021-03-24	2021-01-06	Novel	Novel	1	1	1	6	219	900	3657	1	Novel	NA	NA	NA	NA	58534	0.9	B.1.1.7	passed	2021-03-24
hCoV-19/Sweden/SE00380890/2021|EPI_ISL_1607361|2021-03-26	2021-01-06	Novel	Novel	1	1	1	6	219	900	3657	1	Novel	NA	NA	NA	NA	58534	0.9	B.1.1.7	passed	2021-03-26
hCoV-19/Sweden/SE00384778/2021|EPI_ISL_1607422|2021-03-27	2021-01-06	None	Novel	1	1	1	6	219	900	3657	1	None	NA	NA	NA	NA	58534	0.9	B.1.1.7	passed	2021-03-27
hCoV-19/Sweden/SE00378473/2021|EPI_ISL_1607439|2021-03-25	2021-01-06	None	Novel	1	1	1	6	219	900	3657	1	None	NA	NA	NA	NA	58534	0.9	B.1.1.7	passed	2021-03-25
hCoV-19/Sweden/SE00368314/2021|EPI_ISL_1607483|2021-03-22	2021-01-06	None	Novel	1	1	1	6	219	900	3657	1	None	NA	NA	NA	NA	58534	0.9	B.1.1.7	passed	2021-03-22
hCoV-19/Sweden/SE00368676/2021|EPI_ISL_1607487|2021-03-22	2021-01-06	Novel	Novel	1	1	1	6	1	900	3657	1	Novel	NA	NA	NA	NA	58534	0.9	B.1.1.7	passed	2021-03-22
hCoV-19/USA/MD-IGS-012107506566A/2021|EPI_ISL_1608677|2021-03-16	2021-01-06	Novel	Novel	1	224	1	1	1	760	3657	1	Novel	NA	NA	NA	NA	46649	0.9	B.1.1.7	passed	2021-03-16
hCoV-19/USA/NJ-CDC-LC0036656/2021|EPI_ISL_1609898|2021-03-23	2021-01-06	Novel	Novel	635	1	27	1	1	760	3657	1	Novel	NA	NA	NA	NA	57630	0.8	B.1.1.7	passed	2021-03-23
hCoV-19/USA/MA-CDC-LC0037228/2021|EPI_ISL_1610474|2021-03-29	2021-01-06	43325	12807	635	1	1	1	1	760	3657	1	Novel	NA	NA	NA	NA	57630	1	B.1.1.7	passed	2021-03-29
hCoV-19/USA/CA-CDC-FG-019366/2021|EPI_ISL_1614046|2021-04-02	2021-01-06	None	Novel	None	Novel	1	1	1	760	3657	1	None	NA	NA	NA	NA	57630	1	B.1.1.7	passed	2021-04-02
hCoV-19/USA/CA-CDC-FG-018313/2021|EPI_ISL_1614834|2021-04-06	2021-01-06	None	12807	Novel	1	1	1	1	760	3657	1	None	NA	NA	NA	NA	57630	1	B.1.1.7	passed	2021-04-06
hCoV-19/USA/WA-UW-2021040104871/2021|EPI_ISL_1616622|2021-04-01	2021-01-06	Novel	Novel	1	1	1	1	2	760	Novel	1	Novel	NA	NA	NA	NA	46649	1	B.1.1.7	passed	2021-04-01
hCoV-19/USA/CO-CDPHE-2100719051/2021|EPI_ISL_1617248|2021-03-29	2021-01-06	None	Novel	1	1	1	1	2	760	Novel	1	None	NA	NA	NA	NA	46649	1	B.1.1.7	passed	2021-03-29
hCoV-19/USA/PA-VSP1380/2021|EPI_ISL_1621352|2021-03-14	2021-01-06	Novel	Novel	1	1	1	1	1	900	3657	1	Novel	NA	NA	NA	NA	58534	1	B.1.1.7	passed	2021-03-14
hCoV-19/France/CVL-IPP05580/2021|EPI_ISL_1621485|2021-03-10	2021-01-06	Novel	12807	1	1	1	1	1	900	3657	1	Novel	NA	NA	NA	NA	58534	1	B.1.1.7	passed	2021-03-10
hCoV-19/France/IDF-IPP08303/2021|EPI_ISL_1621700|2021-03-28	2021-01-06	Novel	12807	1	1	1	1	1	900	3657	1	Novel	NA	NA	NA	NA	58534	1	B.1.1.7	passed	2021-03-28
hCoV-19/France/HDF-IPP08695/2021|EPI_ISL_1621793|2021-03-25	2021-01-06	Novel	12807	1	1	1	1	1	900	3657	1	Novel	NA	NA	NA	NA	58534	1	B.1.1.7	passed	2021-03-25
hCoV-19/USA/CT-JAX-JAX000930/2021|EPI_ISL_1625614|2021-04-09	2021-01-06	Novel	12807	Novel	1	1	1	44	Novel	3657	1	Novel	NA	NA	NA	NA	58534	0.9	B.1.1.7	passed	2021-04-09
hCoV-19/Poland/NIPH-NIH_ECDC-2787/2021|EPI_ISL_1627710|2021-03-23	2021-01-06	Novel	12807	290	1	103	1	441	760	3657	1	Novel	NA	NA	NA	NA	46649	0.6	B.1.1.7	passed	2021-03-23
hCoV-19/Poland/NIPH-NIH_ECDC-3006/2021|EPI_ISL_1627967|2021-03-27	2021-01-06	Novel	Novel	1	1	1	1	1	900	Novel	1	Novel	NA	NA	NA	NA	58534	0.8	B.1.1.7	passed	2021-03-27
hCoV-19/Sweden/SUS0000650/2021|EPI_ISL_1629490|2021-03-31	2021-01-06	Novel	Novel	1	1	1	6	219	900	3657	1	Novel	NA	NA	NA	NA	58534	0.6	B.1.1.7	passed	2021-03-31
hCoV-19/Sweden/SUS0000659/2021|EPI_ISL_1629499|2021-03-22	2021-01-06	Novel	Novel	1	1	1	6	None	900	3657	1	None	NA	NA	NA	NA	58534	0.6	B.1.1.7	passed	2021-03-22
hCoV-19/Sweden/SUS0000669/2021|EPI_ISL_1629509|2021-03-29	2021-01-06	Novel	Novel	1	1	1	6	219	900	5756	1	Novel	NA	NA	NA	NA	58534	0.6	B.1.1.7	passed	2021-03-29
hCoV-19/Sweden/SUS0000745/2021|EPI_ISL_1629585|2021-03-26	2021-01-06	None	Novel	1	1	1	6	206	900	3657	1	None	NA	NA	NA	NA	58534	0.6	B.1.1.7	passed	2021-03-26
hCoV-19/Sweden/SUS0000854/2021|EPI_ISL_1629694|2021-04-10	2021-01-06	Novel	None	Novel	1	1	6	219	900	3657	1	None	NA	NA	NA	NA	58534	0.6	B.1.1.7	passed	2021-04-10
hCoV-19/USA/PA-CHOP_204/2021|EPI_ISL_1629709|2021-03-24	2021-01-06	None	None	None	1	1	1	1	Novel	None	1	None	NA	NA	NA	NA	58534	0.3	B.1.1.7	passed	2021-03-24
hCoV-19/England/ALDP-CB4500/2020|EPI_ISL_761305|2020-12-18	2021-01-06	59914	12807	1	1	72	1	1	760	6637	1	79418	United Kingdom	2020-12-18	2020-12-18	United Kingdom	49676	Exact	B.1.1.7	passed	2020-12-18
hCoV-19/England/ALDP-CEFD6E/2020|EPI_ISL_782148|2020-12-17	2021-01-06	59914	12807	1	1	72	1	1	760	6637	1	79418	United Kingdom	2020-12-18	2020-12-18	United Kingdom	49676	Exact	B.1.1.7	passed	2020-12-17
hCoV-19/Wales/PHWC-4AF5F1/2020|EPI_ISL_822694|2020-12-29	2021-01-06	Novel	12807	1	1	1	1	1	760	3657	1	Novel	NA	NA	NA	NA	46649	1	B.1.1.7	passed	2020-12-29
hCoV-19/England/ALDP-EE4A24/2021|EPI_ISL_835003|2021-01-04	2021-01-06	Novel	Novel	1	1	72	1	1	760	6637	1	Novel	NA	NA	NA	NA	46649	0.5	B.1.1.7	passed	2021-01-04
hCoV-19/England/ALDP-EE1F73/2021|EPI_ISL_835007|2021-01-03	2021-01-06	None	12807	1	1	72	1	1	760	6637	1	None	NA	NA	NA	NA	49676	0.9	B.1.1.7	passed	2021-01-03
hCoV-19/England/ALDP-EE4936/2021|EPI_ISL_835036|2021-01-04	2021-01-06	None	Novel	1	1	72	1	1	760	6637	1	None	NA	NA	NA	NA	49676	0.5	B.1.1.7	passed	2021-01-04
hCoV-19/England/ALDP-F82131/2021|EPI_ISL_846335|2021-01-08	2021-01-06	Novel	Novel	1	1	72	1	1	760	6637	1	Novel	NA	NA	NA	NA	46649	0.9	B.1.1.7	passed	2021-01-08
hCoV-19/England/QEUH-F89914/2021|EPI_ISL_851504|2021-01-08	2021-01-06	Novel	12807	1	1	72	1	1	760	6637	1	Novel	NA	NA	NA	NA	49676	0.7	B.1.1.7	passed	2021-01-08
hCoV-19/England/QEUH-F8999C/2021|EPI_ISL_851507|2021-01-08	2021-01-06	Novel	12807	1	1	72	1	1	760	6637	1	Novel	NA	NA	NA	NA	49676	0.7	B.1.1.7	passed	2021-01-08
hCoV-19/England/ALDP-100441C/2021|EPI_ISL_864004|2021-01-11	2021-01-06	Novel	12807	1	1	72	1	1	760	6637	1	Novel	NA	NA	NA	NA	49676	0.9	B.1.1.7	passed	2021-01-11
hCoV-19/Wales/ALDP-101BF7B/2021|EPI_ISL_879765|2021-01-13	2021-01-06	Novel	Novel	1	1	72	1	1	760	6637	1	Novel	NA	NA	NA	NA	49676	0.5	B.1.1.7	passed	2021-01-13
hCoV-19/England/ALDP-1016BE5/2021|EPI_ISL_880971|2021-01-13	2021-01-06	59914	12807	1	1	72	1	1	760	6637	1	79418	United Kingdom	2020-12-18	2020-12-18	United Kingdom	49676	Exact	B.1.1.7	passed	2021-01-13
hCoV-19/England/ALDP-1016C3D/2021|EPI_ISL_881226|2021-01-13	2021-01-06	Novel	None	1	1	72	1	1	760	6637	1	None	NA	NA	NA	NA	49676	0.9	B.1.1.7	passed	2021-01-13
hCoV-19/England/ALDP-10149DE/2021|EPI_ISL_881370|2021-01-13	2021-01-06	59914	12807	1	1	72	1	1	760	6637	1	79418	United Kingdom	2020-12-18	2020-12-18	United Kingdom	49676	Exact	B.1.1.7	passed	2021-01-13
hCoV-19/England/ALDP-1014A08/2021|EPI_ISL_881376|2021-01-13	2021-01-06	59914	None	1	1	72	1	1	760	6637	1	None	NA	NA	NA	NA	49676	0.9	B.1.1.7	passed	2021-01-13
hCoV-19/England/ALDP-1090178/2021|EPI_ISL_885376|2021-01-15	2021-01-06	Novel	Novel	1	1	72	1	1	None	6637	1	None	NA	NA	NA	NA	49676	0.5	B.1.1.7	passed	2021-01-15
hCoV-19/England/CAMC-106F1BE/2021|EPI_ISL_908202|2021-01-16	2021-01-06	Novel	None	1	1	1	1	1	760	3657	1	None	NA	NA	NA	NA	46649	1	B.1.1.7	passed	2021-01-16
hCoV-19/England/CAMC-106F28E/2021|EPI_ISL_908209|2021-01-16	2021-01-06	47656	Novel	1	1	1	1	1	760	3657	1	Novel	NA	NA	NA	NA	46649	1	B.1.1.7	passed	2021-01-16
hCoV-19/England/ALDP-10E2010/2021|EPI_ISL_908354|2021-01-19	2021-01-06	59914	12807	1	1	72	1	1	760	6637	1	79418	United Kingdom	2020-12-18	2020-12-18	United Kingdom	49676	Exact	B.1.1.7	passed	2021-01-19
hCoV-19/England/ALDP-10E2001/2021|EPI_ISL_908386|2021-01-19	2021-01-06	59914	12807	1	1	72	1	1	760	6637	1	79418	United Kingdom	2020-12-18	2020-12-18	United Kingdom	49676	Exact	B.1.1.7	passed	2021-01-19
hCoV-19/England/ALDP-10E21B3/2021|EPI_ISL_908474|2021-01-17	2021-01-06	59914	Novel	1	1	72	1	1	760	6637	1	Novel	NA	NA	NA	NA	49676	0.9	B.1.1.7	passed	2021-01-17
hCoV-19/England/LOND-13266A2/2021|EPI_ISL_920689|2021-01-06	2021-01-06	33929	None	1	1	1	1	1	760	3657	1	None	NA	NA	NA	NA	45062	1	B.1.1.7	passed	2021-01-06
hCoV-19/England/LOND-13266B1/2021|EPI_ISL_920690|2021-01-21	2021-01-06	33929	None	1	1	1	1	1	760	3657	1	None	NA	NA	NA	NA	45062	1	B.1.1.7	passed	2021-01-21
hCoV-19/England/ALDP-1170104/2021|EPI_ISL_932020|2021-01-25	2021-01-06	43467	12807	1	1	1	1	1	760	3657	1	Novel	NA	NA	NA	NA	46649	1	B.1.1.7	passed	2021-01-25
hCoV-19/England/ALDP-1182345/2021|EPI_ISL_932032|2021-01-25	2021-01-06	Novel	12807	1	1	1	1	1	760	3657	1	Novel	NA	NA	NA	NA	46649	1	B.1.1.7	passed	2021-01-25
hCoV-19/England/CAMC-115EB77/2021|EPI_ISL_938238|2021-01-24	2021-01-06	57729	Novel	1	34	1	1	1	760	3657	1	Novel	NA	NA	NA	NA	46649	1	B.1.1.7	passed	2021-01-24
hCoV-19/England/MILK-11539A5/2021|EPI_ISL_939292|2021-01-22	2021-01-06	Novel	Novel	1	1	1	1	1	760	3657	1	Novel	NA	NA	NA	NA	46649	0.9	B.1.1.7	passed	2021-01-22
hCoV-19/England/ALDP-119CC4D/2021|EPI_ISL_945381|2021-01-27	2021-01-06	None	12807	Novel	1	72	1	1	760	6637	1	None	NA	NA	NA	NA	46649	0.7	B.1.1.7	passed	2021-01-27
hCoV-19/England/QEUH-11CA824/2021|EPI_ISL_957114|2021-01-31	2021-01-06	None	12807	1	1	72	1	1	760	6637	1	None	NA	NA	NA	NA	49676	0.9	B.1.1.7	passed	2021-01-31
hCoV-19/England/MILK-118D966/2021|EPI_ISL_958243|2021-01-26	2021-01-06	Novel	None	1	1	72	1	1	760	6637	1	None	NA	NA	NA	NA	49676	0.9	B.1.1.7	passed	2021-01-26
hCoV-19/England/ALDP-11BE8D8/2021|EPI_ISL_969661|2021-01-29	2021-01-06	Novel	12807	1	1	72	1	1	760	6637	1	Novel	NA	NA	NA	NA	46649	0.7	B.1.1.7	passed	2021-01-29
hCoV-19/England/MILK-11EF953/2021|EPI_ISL_980572|2021-01-30	2021-01-06	Novel	None	1	1	1	1	1	760	3657	19	None	NA	NA	NA	NA	45062	1	B.1.1.7	passed	2021-01-30
hCoV-19/England/ALDP-121F76E/2021|EPI_ISL_987108|2021-02-02	2021-01-06	59914	12807	1	1	72	1	1	760	6637	1	79418	United Kingdom	2020-12-18	2020-12-18	United Kingdom	49676	Exact	B.1.1.7	passed	2021-02-02
hCoV-19/England/ALDP-12032D5/2021|EPI_ISL_988812|2021-02-02	2021-01-06	Novel	12807	1	1	72	1	1	760	6637	1	Novel	NA	NA	NA	NA	49676	0.9	B.1.1.7	passed	2021-02-02
hCoV-19/England/ALDP-1182D0B/2021|EPI_ISL_991123|2021-01-25	2021-01-06	None	12807	1	1	1	1	1	760	3657	1	None	NA	NA	NA	NA	46649	1	B.1.1.7	passed	2021-01-25
hCoV-19/England/ALDP-115B6B5/2021|EPI_ISL_991635|2021-01-24	2021-01-06	Novel	12807	1	1	72	1	1	760	6637	1	Novel	NA	NA	NA	NA	46649	0.7	B.1.1.7	passed	2021-01-24
hCoV-19/USA/NY-PRL-2021_0210_04E07/2021|EPI_ISL_995070|2021-02-08	2021-01-06	Novel	Novel	687	1	1	1	38	900	Novel	1	Novel	NA	NA	NA	NA	58534	0.3	B.1.1.7	passed	2021-02-08
hCoV-19/England/CAMC-11AAA8E/2021|EPI_ISL_996993|2021-01-25	2021-01-06	33929	12807	72	1	9	1	1	760	3657	1	Novel	NA	NA	NA	NA	45062	1	B.1.1.7	passed	2021-01-25
hCoV-19/England/CAMC-11AAAAC/2021|EPI_ISL_996995|2021-01-25	2021-01-06	33929	12807	72	1	9	1	1	760	3657	1	Novel	NA	NA	NA	NA	45062	1	B.1.1.7	passed	2021-01-25
